# Single-cell transcriptome analysis of the early immune response in the lymph nodes of *Borrelia burgdorferi*-infected mice

**DOI:** 10.1101/2023.11.29.569164

**Authors:** Varpu Rinne, Kirsi Gröndahl-Yli-Hannuksela, Ruth Fair-Mäkelä, Marko Salmi, Pia Rantakari, Tapio Lönnberg, Jukka Alinikula, Annukka Pietikäinen, Jukka Hytönen

## Abstract

Lyme borreliosis is a disease caused by *Borrelia burgdorferi* sensu lato bacteria. *Borrelia burgdorferi* is known to induce prolonged extrafollicular immune responses and abnormal germinal center formation. However, the mechanism behind this is poorly understood. The extrafollicular response is characterized by strong plasmablast induction and by an IgM, IgG3, and IgG2b dominant antibody production. These antibodies do not generate a neutralizing type of immunity, and the bacteria eventually establish a persistent infection. Here, we performed single-cell RNA sequencing to characterize the immune landscape of lymph node lymphocytes in the early *Borrelia burgdorferi* infection in a murine model.

Our results indicate that four days after *Borrelia burgdorferi* infection, a notable B cell proliferation, immunoglobulin class switching to IgG3 and IgG2b isotypes, and plasma cell differentiation are induced, all of which are hallmarks of the extrafollicular immune response. In addition, we found infection-derived upregulation of suppressor of cytokine signalling genes *Socs1* and *Socs3,* and downregulation of genes involved in MHC II antigen presentation in B cells.

Our results support the central role of B cells in the immune response of a *Borrelia burgdorferi* infection, and provide cues of mechanisms behind the determination between extrafollicular and germinal center responses during *Borrelia burgdorferi* infection.
