## Supplementary Table2 for "Single-cell transcriptome analysis of the early immune response in the lymph nodes of *Borrelia burgdorferi*-infected mice"

### Sheet: Bdegsarrange1
	p_val	avg_log2FC	pct.1	pct.2	p_val_adj
Jchain	2.92028991666913e-62	1.99264420632726	0.185	0.004	4.80241676796239e-58
Ighg2b	3.01133042480005e-42	1.9098596646876	0.137	0.007	4.95213288358368e-38
Hmgb2	3.89819117558031e-37	1.30955485083696	0.542	0.336	6.41057538824181e-33
Ighg3	4.40464788083513e-13	1.29431755344973	0.176	0.091	7.24344344003338e-09
Pclaf	3.23158859496067e-39	1.1091027676676	0.175	0.033	5.31434744441282e-35
Plac8	5.20389888929521e-61	1.08708989944151	0.573	0.313	8.55781172344597e-57
Hist1h1b	1.35034838992268e-24	1.0500543912326	0.226	0.095	2.22064792722784e-20
Txn1	5.95178835388632e-34	0.834311533918899	0.515	0.335	9.78771594796605e-30
Ly6a	2.44010199345557e-39	0.803383802825093	0.164	0.026	4.01274772823769e-35
Socs3	2.25209406398855e-51	0.790240688296867	0.18	0.017	3.70356868822916e-47
Mzb1	7.92183258059202e-16	0.787066523879695	0.799	0.705	1.30274536787836e-11
Jun	1.72392770175867e-38	0.709123916667919	0.293	0.115	2.83499910554214e-34
H2afz	7.52043573089797e-15	0.693241882976468	0.698	0.579	1.23673565594617e-10
Psmb9	3.06372509851559e-71	0.67759707148805	0.729	0.463	5.03829592450889e-67
Stmn1	4.45610088020013e-21	0.603784269028679	0.231	0.112	7.32805789748912e-17
Ube2c	9.45996734369439e-31	0.579387418423024	0.115	0.012	1.55569162967054e-26
Rps27rt	9.54104764045101e-56	0.578475348147415	0.612	0.334	1.56902528447217e-51
Igkc	0.000336808673923515	0.572198177559286	0.988	0.963	1
Blvrb	6.57399335493655e-26	0.564955406259133	0.669	0.52	1.08109320721932e-21
Gapdh	5.9314500454643e-21	0.564167792293957	0.803	0.72	9.75426959976605e-17
Dut	4.24198217411511e-20	0.552063185569161	0.285	0.159	6.9759396853323e-16
Ifi27l2a	4.696662978853e-30	0.548201540746716	0.733	0.543	7.72366226872375e-26
Stat1	1.193089144146e-25	0.542154755999131	0.457	0.292	1.96203509754809e-21
Wfdc17	3.5972936954891e-36	0.540306553654298	0.129	0.012	5.91574948223182e-32
Eaf2	3.81527286249305e-32	0.535402764551096	0.109	0.007	6.27421622236982e-28
Birc5	2.12783539938596e-29	0.521171962076382	0.123	0.019	3.49922531429021e-25
Mif	4.13830534305249e-17	0.507425062899974	0.612	0.465	6.80544313664981e-13
Sp140	1.64681740237885e-32	0.507285285238007	0.49	0.29	2.70819121821201e-28
Irf1	2.98585363280075e-28	0.502321273682872	0.282	0.131	4.91023629914084e-24
Manf	1.07629055331939e-09	0.495818111521211	0.555	0.424	1.76995981493374e-05
Cks2	9.69410592504677e-17	0.493998120433522	0.194	0.097	1.59419571937394e-12
Socs1	2.65130960384119e-31	0.488797805675323	0.146	0.028	4.36007864351683e-27
Cks1b	1.064852132319e-26	0.487890369084936	0.146	0.038	1.75114933159859e-22
Ran	9.28150564320622e-20	0.486297323357997	0.697	0.554	1.52634360302526e-15
H2-T23	2.11312199055059e-36	0.480516353888217	0.793	0.612	3.47502911346044e-32
Ube2s	1.63038282887331e-15	0.476765631489368	0.47	0.334	2.68116456208216e-11
Samhd1	2.02480221142382e-28	0.453503851718245	0.655	0.457	3.32978723668647e-24
Ptpn1	2.3299650613679e-31	0.449585538466856	0.563	0.36	3.83162754341951e-27
Zbp1	6.54949409655226e-37	0.443413049270187	0.219	0.063	1.07706430417802e-32
Hsp90b1	0.0369705120594592	0.442930486501495	0.624	0.605	1
Prdx1	2.70949788141945e-19	0.439039399785792	0.687	0.537	4.45576926599428e-15
Tuba1b	6.39880343799296e-13	0.426141540130272	0.424	0.305	1.05228322537794e-08
Rps27l	5.35330127239987e-18	0.41717877105389	0.554	0.403	8.80350394246159e-14
Hist1h2ae	1.07619401457698e-10	0.414498364477667	0.116	0.055	1.76980105697185e-06
Gm15987	6.41941690155046e-23	0.410026608436839	0.423	0.254	1.05567310945997e-18
Smdt1	3.66363378932725e-25	0.410011678160002	0.591	0.411	6.02484576654866e-21
Ldha	6.42637650960162e-16	0.407297957715752	0.514	0.37	1.05681761700399e-11
Dbi	3.3821297500045e-20	0.400835658720374	0.375	0.231	5.5619123738824e-16
Gadd45b	6.74936158768291e-37	0.397925200130544	0.211	0.057	1.10993251309445e-32
Irgm1	1.26821583632629e-25	0.392234558131026	0.191	0.069	2.08558094283858e-21
Rbm3	2.08474935692303e-30	0.389516830982233	0.907	0.821	3.42837031745993e-26
Sec61b	3.34085440699358e-10	0.383757710328065	0.777	0.685	5.49403507230093e-06
Zeb2	2.49282334784921e-21	0.382314470949408	0.28	0.146	4.09944799553803e-17
Sdf2l1	3.0878104386321e-15	0.380074550440549	0.252	0.143	5.07790426633048e-11
B2m	2.33637040300539e-47	0.379434634950901	0.965	0.936	3.84216112774236e-43
Selenow	7.27398281958596e-31	0.377667149890236	0.816	0.662	1.19620647468091e-26
Sub1	2.02723273719703e-12	0.362859599755168	0.827	0.749	3.33378423632051e-08
Slc25a19	1.08256717772792e-26	0.362773101781802	0.352	0.183	1.78028172377356e-22
Ppa1	4.01524339073697e-22	0.36098098530034	0.21	0.089	6.60306775606694e-18
H2-T22	1.56041271717456e-26	0.357878492109529	0.368	0.195	2.56609871339356e-22
Serpinb1a	1.38125116683273e-10	0.357561567503768	0.663	0.579	2.27146754385643e-06
Psmb4	1.16152243635503e-22	0.355158215090565	0.569	0.39	1.91012364658585e-18
Ifi47	3.45155032784005e-19	0.35506279248483	0.277	0.148	5.67607451413297e-15
Top2a	1.06443415348305e-21	0.35328826952999	0.128	0.035	1.75046196540287e-17
Sec11c	0.0030886970695567	0.353207217442044	0.57	0.486	1
H2-D1	3.26981721015766e-39	0.352649052496149	0.959	0.955	5.37721440210428e-35
Gimap4	9.83097132558331e-20	0.351365383205169	0.514	0.357	1.61670323449218e-15
Rpa3	3.26390987000144e-29	0.344714206173472	0.249	0.099	5.36749978121737e-25
Rexo2	1.83277322992841e-08	0.342897721405764	0.361	0.259	0.000301399557661726
Srsf7	1.76005766171861e-14	0.342059755103719	0.391	0.264	2.89441482469626e-10
H2afx	4.46906021330827e-09	0.335723260943229	0.245	0.161	7.34936952078545e-05
Cox5a	2.98829241349351e-17	0.335450611558611	0.74	0.612	4.91424687399008e-13
Iglc1	2.72643321492302e-09	0.335380621284153	0.712	0.621	4.48361942194091e-05
Psmb8	2.6635415632159e-34	0.334290319742408	0.932	0.862	4.38019410070854e-30
Mrpl18	8.08886584398792e-16	0.326591026815375	0.488	0.341	1.33021398804381e-11
Cd38	7.52289898864520e-13	0.325543232376165	0.56	0.445	1.2371407386827e-08
Cdca8	2.11986709300702e-17	0.324829891669995	0.106	0.031	3.48612143445005e-13
Fdps	2.55909994285457e-27	0.323730358693429	0.182	0.058	4.20843985602433e-23
Rpl27	1.90762106133073e-37	0.321253679301751	0.953	0.893	3.13708283535838e-33
Serpina3g	1.62444669119551e-14	0.320743105572223	0.152	0.069	2.67140258367101e-10
Psma5	1.52497524741795e-20	0.318986678160614	0.485	0.311	2.50782179437882e-16
Creld2	2.86166024367613e-08	0.317789255254427	0.124	0.068	0.000470600027072539
Rpl36al	7.06944667717939e-22	0.315324864717509	0.825	0.707	1.16257050606215e-17
Cox5b	3.03392326457717e-16	0.315210131808663	0.704	0.577	4.98928680859716e-12
Selenoh	3.59527831667988e-12	0.314977141796093	0.449	0.323	5.91243519178007e-08
Ssr4	1.332579287262e-09	0.314920451835046	0.675	0.544	2.19142663790235e-05
Rpl7a	1.67134190991179e-40	0.310866543722236	0.98	0.961	2.74852177084993e-36
Zfp36	6.54593216799122e-17	0.310092892713135	0.402	0.25	1.07647854502616e-12
Prelid1	4.3878367082545e-20	0.30880053164267	0.5	0.33	7.21579746672453e-16
Atp5j	2.20988273972468e-14	0.308684216939872	0.726	0.599	3.63415216547723e-10
Ranbp1	7.25499403791054e-08	0.307116272680822	0.511	0.409	0.00119308376953439
Hspe1	5.30203166549237e-13	0.305889526719229	0.78	0.669	8.7191910739022e-09
Atp5g1	1.26947056316642e-09	0.302799251019459	0.715	0.612	2.08764434112718e-05
Mif4gd	4.71513641405767e-17	0.302706511361001	0.605	0.444	7.75404183291783e-13
Lgals1	1.1020162921256e-17	0.302650855401786	0.177	0.076	1.81226579240055e-13
Snrpd1	2.35672453222367e-12	0.300602886421242	0.467	0.334	3.87563349324183e-08
Pdia6	9.73193515434349e-05	0.298475785573372	0.456	0.369	1
Nme1	1.78434334940893e-09	0.298231605957446	0.688	0.587	2.93435263810298e-05
Hmgn2	6.36727305450423e-07	0.296662370790763	0.34	0.259	0.0104709805381322
Ost4	2.42648197040436e-17	0.296610381156946	0.603	0.427	3.99034960032997e-13
Eif5a	7.45213962317404e-07	0.29385493222509	0.764	0.69	0.0122550436103097
Edem1	3.31920030740111e-13	0.293611025359347	0.151	0.072	5.45842490552113e-09
Ddx39	2.00801616343066e-14	0.292487493252614	0.383	0.256	3.30218258076172e-10
Slamf1	1.74693779467948e-17	0.291820009416245	0.255	0.133	2.87283920335041e-13
Cisd1	3.32491487071927e-20	0.291456371216632	0.271	0.14	5.46782250489783e-16
Vmp1	2.91804017105039e-19	0.290199014294473	0.3	0.163	4.79871706129237e-15
Gbp7	2.42769572072721e-14	0.289194394547063	0.114	0.043	3.9923456127359e-10
Rtraf	4.22617227363816e-18	0.289170118614355	0.627	0.461	6.94994030399796e-14
Psme2	7.36057932046126e-16	0.28786572703999	0.546	0.388	1.21044726924985e-11
Rplp0	3.1057055824028e-43	0.287828804642763	0.999	0.999	5.10733283026141e-39
Junb	5.00678712258904e-12	0.284500760583118	0.379	0.259	8.23366142309767e-08
Hnrnpa1	1.65788580284571e-14	0.283510690784257	0.773	0.646	2.72639320277977e-10
Hmgn3	5.92599679988427e-30	0.282369201204425	0.149	0.032	9.74530173740969e-26
Rpl28	5.55915118874758e-61	0.282355270733038	0.999	0.999	9.14202412989539e-57
Slc25a5	1.70099624494435e-12	0.282186558870602	0.746	0.636	2.79728832481099e-08
Spcs1	5.847764895643e-07	0.281124405229533	0.417	0.312	0.00961664937088492
Rpl10-ps3	1.50452290428166e-28	0.278871083107446	0.221	0.079	2.47418791609119e-24
Naca	9.8960099974555e-33	0.278840212146417	0.984	0.96	1.62739884408156e-28
Rps2	2.45524118126943e-22	0.276760350122975	0.991	0.983	4.03764412259757e-18
Snrpf	6.41159556372277e-13	0.27601563713592	0.571	0.43	1.05438689045421e-08
Irf8	2.12798484857419e-13	0.274892873683318	0.717	0.6	3.49947108348025e-09
Isg20	2.70723433999527e-11	0.274370111861473	0.14	0.07	4.45204687212222e-07
Sp110	1.50675362266252e-15	0.274354047753341	0.484	0.336	2.47785633246852e-11
Xbp1	0.0212438149658298	0.270501518029238	0.217	0.18	1
Rpl24	9.38831256188625e-44	0.269707066784627	0.998	0.994	1.54390800080219e-39
Spc24	2.55911144308909e-18	0.269396158255092	0.1	0.025	4.20845876816002e-14
Mrps7	8.71269071054608e-22	0.269063046256451	0.308	0.16	1.4328019873493e-17
Psma4	3.72089948506133e-15	0.268719317754495	0.515	0.361	6.11901920318336e-11
H13	8.4906533172876e-10	0.26864694012663	0.213	0.13	1.39628793802795e-05
Pomp	1.1366695574404e-14	0.267517527265985	0.686	0.545	1.86925308721074e-10
Wdr89	4.70627717012848e-22	0.266578020843254	0.314	0.164	7.73947280627628e-18
Pgk1	2.56989308525987e-12	0.266222680720783	0.373	0.256	4.22618917870986e-08
Cytip	2.91566006666714e-15	0.266103673022187	0.571	0.406	4.79480297963412e-11
Top1	4.00257908846722e-06	0.265152854016078	0.543	0.458	0.0658224131098435
Tpi1	9.94522423292364e-15	0.264188376315381	0.254	0.144	1.63549212510429e-10
Ppp1r14b	1.91051371735278e-10	0.263796924369262	0.366	0.257	3.14183980818665e-06
Psme1	5.79405896807572e-14	0.263594206452571	0.771	0.646	9.52832997300051e-10
Atp5b	1.47022698578593e-09	0.263484866525036	0.693	0.587	2.41778827812495e-05
Atp5d	5.3992967981698e-15	0.262944063009962	0.759	0.646	8.87914358459024e-11
Bst2	5.10733702813961e-12	0.261014786281824	0.209	0.119	8.39901574277559e-08
Atp5e	2.56270886826403e-20	0.260602143048085	0.92	0.853	4.21437473386019e-16
Ptma	3.49752630477133e-09	0.260063723913992	0.993	0.988	5.75168200819646e-05
Mki67	1.08429990319564e-19	0.260036297322826	0.103	0.024	1.78313119080523e-15
Fh1	2.17372114314838e-17	0.259296703245054	0.392	0.242	3.5746844199075e-13
Sdhd	1.75597216665967e-20	0.259172554766626	0.279	0.141	2.88769622807183e-16
Prdx4	4.88016899436794e-16	0.25905949285	0.178	0.083	8.02543791123807e-12
Atp5f1	2.98599654988551e-12	0.257774078491235	0.725	0.623	4.91047132628672e-08
Ssr2	2.94454068154608e-08	0.257133295439801	0.321	0.221	0.000484229715080253
Pycard	9.58098749961711e-17	0.256073316368853	0.327	0.19	1.57559339431203e-12
Ccdc71l	4.5634601814554e-23	0.255843115256324	0.221	0.09	7.50461026840341e-19
Pgam1	1.27862529103993e-14	0.255301418895036	0.371	0.235	2.10269929111516e-10
Srsf9	1.15825791726164e-14	0.254625496757002	0.538	0.384	1.90475514493677e-10
Lsm4	2.13994386296181e-13	0.254525261845879	0.56	0.419	3.5191376826407e-09
Cox6b1	5.07197515707254e-13	0.25438242994798	0.812	0.702	8.34086314580578e-09
Slfn2	1.43851300649083e-11	0.253866002704077	0.593	0.463	2.36563463917418e-07
Ube2l3	3.58285983757637e-12	0.25362032135089	0.509	0.368	5.89201300289433e-08
Dtymk	3.65903972087162e-15	0.252899754905651	0.281	0.164	6.01729082097337e-11
Btf3	1.15001023601547e-21	0.252685005711968	0.949	0.888	1.89119183312744e-17
Tmem243	9.83998462635473e-16	0.251680737081308	0.662	0.503	1.61818547180404e-11
Hprt	2.990252507907e-15	0.251397404444166	0.384	0.242	4.91747024925306e-11
Ndufab1	1.04286228988826e-11	0.250473566078737	0.455	0.322	1.71498703572124e-07
Ndufa8	1.26871364182416e-16	0.25044233151789	0.469	0.305	2.08639958397984e-12
Psma2	1.35235049255393e-12	0.25006493817563	0.643	0.504	2.22394038500494e-08
Ifngr2	3.87403631861272e-05	-0.250249269449282	0.244	0.275	0.637085272595861
Lbh	1.2785360630772e-07	-0.250795061640056	0.535	0.553	0.00210255255573045
Rps29	7.26052471197158e-76	-0.253224359479032	0.999	1	1.19399328888373e-71
Cxcr5	0.000504265547858506	-0.253700265319752	0.244	0.267	1
Tmf1	0.00447857132602331	-0.254835130835908	0.271	0.281	1
Adgre5	0.000211625751073813	-0.255352630290335	0.186	0.218	1
Arhgap17	1.09623757575243e-06	-0.25569623783963	0.477	0.497	0.0180276269332486
Nfkb2	9.75413747259433e-09	-0.255813472527456	0.121	0.177	0.000160406790736814
Cd79a	4.44700531955047e-33	-0.257120697789694	0.947	0.97	7.31310024800075e-29
Limd2	1.71051103902852e-13	-0.257293656615053	0.789	0.808	2.81293540368239e-09
H2-Aa	1.02274944242251e-34	-0.257426411921697	0.962	0.975	1.68191145806382e-30
Fam111a	1.5700045379645e-06	-0.263168738092557	0.466	0.483	0.0258187246268262
Ptpn6	7.68472025872658e-13	-0.263415772934495	0.689	0.721	1.26375224654759e-08
Marcks	0.000212782256191344	-0.264855085389528	0.166	0.198	1
Foxp1	4.06598002065721e-12	-0.265045341554325	0.76	0.779	6.68650414397078e-08
Tmsb10	1.86475325074589e-37	-0.273611621397154	0.99	0.994	3.06658672085161e-33
Tspan32	8.47127115686473e-07	-0.274044205939683	0.448	0.473	0.013931005417464
Abca1	6.21962319604517e-09	-0.275778016688157	0.125	0.182	0.000102281703458963
Cd79b	1.52091581873656e-30	-0.278605298415532	0.94	0.963	2.50114606391227e-26
Spag9	0.000105927608423225	-0.278624077340542	0.362	0.375	1
Hvcn1	3.24650842185462e-10	-0.282512348134985	0.537	0.569	5.33888309973992e-06
Jarid2	3.41114712959892e-06	-0.283551720836273	0.24	0.285	0.0560963145462543
Pglyrp1	2.53481916802119e-17	-0.285333216000083	0.058	0.127	4.16851012181085e-13
Foxn3	9.84583265161869e-07	-0.285835601655041	0.284	0.325	0.0161914717955869
mt-Nd2	1.04540423736196e-34	-0.287309050983536	0.955	0.986	1.71916726834175e-30
Rhof	1.97100937347987e-05	-0.28833643451433	0.209	0.242	0.324132491468764
Stap1	1.88466450594604e-11	-0.288621850756108	0.622	0.657	3.09933078002826e-07
Gpr174	8.9505426930702e-06	-0.289417808655962	0.255	0.291	0.147191674587539
Tnfrsf13c	4.80918363380048e-13	-0.291983394384089	0.705	0.724	7.90870248578489e-09
Ehd1	2.15263467939824e-06	-0.292261740483964	0.18	0.223	0.0354000773027041
Cd37	3.06043519291454e-31	-0.295607169855997	0.912	0.952	5.03288567474796e-27
Mast4	1.01291052761667e-08	-0.299143243065716	0.165	0.223	0.000166573136266561
Tank	4.89563490198935e-08	-0.299434719074374	0.191	0.243	0.000805087159632149
Tespa1	3.19809681961999e-09	-0.303595516265798	0.38	0.424	5.25927021986507e-05
Ly6d	1.00631546900755e-05	-0.304551519855996	0.416	0.46	0.165488578878291
Slc38a2	3.94198600733513e-07	-0.305042145621105	0.445	0.471	0.00648259598906262
Gpr183	8.8786066599361e-05	-0.30573891161808	0.362	0.378	1
Apbb1ip	1.77767968299202e-08	-0.306577705140368	0.414	0.446	0.000292339423868037
Ctss	1.39967829904879e-20	-0.307400131221605	0.75	0.781	2.30177096278574e-16
Zcchc7	1.71038050430528e-09	-0.307527381203041	0.46	0.493	2.81272073933003e-05
Ciita	2.65902704070931e-13	-0.307896021311374	0.591	0.631	4.37276996844645e-09
Cd40	3.94444888683098e-10	-0.309767381170409	0.24	0.305	6.48664619439355e-06
Parp1	1.14656884718527e-08	-0.312858616539063	0.46	0.483	0.000188553246919618
Slamf6	1.08135069442307e-20	-0.315978775554364	0.715	0.774	1.77828121697873e-16
mt-Nd4l	5.47822069627261e-15	-0.320103301507098	0.574	0.606	9.00893393502031e-11
Son	2.76272364157361e-24	-0.322090408383148	0.77	0.801	4.5432990285678e-20
St3gal5	2.64438155998226e-07	-0.322913171333681	0.177	0.223	0.00434868547539082
4930523C07Rik	4.31214447856576e-15	-0.324751206636948	0.627	0.656	7.0913215950014e-11
Tsc22d4	2.55563268217018e-10	-0.330262651259493	0.477	0.506	4.20273794582887e-06
Id3	3.33439800527806e-10	-0.333075985420345	0.469	0.514	5.48341751967978e-06
Mef2c	7.24879347988518e-25	-0.335436695678963	0.901	0.916	1.19206408776712e-20
Chd2	1.3417533320239e-09	-0.336120378051979	0.414	0.455	2.20651335451331e-05
mt-Nd3	1.0640232452838e-20	-0.341049696524842	0.708	0.741	1.7497862268692e-16
Ebf1	8.42333869259305e-34	-0.341238569787842	0.892	0.95	1.38521804799693e-29
Emp3	1.2304343902513e-06	-0.341933372489161	0.388	0.415	0.0202344935476826
Gm42418	2.10503431151196e-81	-0.345142651217765	1	1	3.46172892528141e-77
Cyba	6.70991461590858e-35	-0.353025785430439	0.857	0.906	1.10344545858617e-30
Lcp1	1.48385773642888e-19	-0.353424239068668	0.733	0.754	2.4402040475573e-15
Siglecg	9.85748277425e-19	-0.354578779345173	0.61	0.674	1.62106304222541e-14
Pxk	4.14109868180591e-15	-0.354727086489397	0.494	0.552	6.81003678222982e-11
H2-DMb2	2.25974299223722e-25	-0.355201787721438	0.697	0.759	3.71614735073411e-21
Rasgrp3	1.53933606091643e-13	-0.356587211569782	0.439	0.488	2.53143815217707e-09
Pcp4	4.31586430510419e-13	-0.357720118800779	0.077	0.141	7.09743884974384e-09
Bcl10	1.46056111161e-11	-0.359653106313399	0.377	0.43	2.40189274804265e-07
Macf1	8.3180333860417e-15	-0.362903190134697	0.539	0.597	1.36790059033456e-10
Gm30211	1.01140016414179e-07	-0.363424939080431	0.413	0.457	0.00166324756993117
Dock10	9.68068774138289e-10	-0.363485873077513	0.347	0.394	1.59198909907042e-05
Cd52	1.58094024178067e-66	-0.369345987274188	0.991	0.997	2.59985622760831e-62
Ezr	4.51753261030803e-15	-0.369666982309485	0.507	0.561	7.42908237765156e-11
Cd55	1.21479323363107e-17	-0.37237240670139	0.47	0.565	1.99772747270629e-13
Malat1	1.43776357244994e-45	-0.37317792713297	0.955	0.983	2.36440219489392e-41
Grap2	1.29168672803554e-14	-0.374247851260482	0.206	0.29	2.12417882425445e-10
Cd74	5.122183808421e-93	-0.379812872551639	0.977	0.986	8.42343127294834e-89
Swap70	6.51398195976536e-18	-0.381809813689423	0.665	0.7	1.07122433328341e-13
Arhgef1	2.97662735593218e-23	-0.390070031720228	0.593	0.65	4.89506368683046e-19
Il2rg	1.54537076747536e-16	-0.391134482539005	0.381	0.461	2.54136222711324e-12
Tmem131l	5.46807714290406e-17	-0.401547988450443	0.401	0.474	8.99225286150572e-13
Fcmr	8.38710217987862e-37	-0.420560216844323	0.749	0.86	1.37925895348104e-32
Nfkbia	1.15905311201794e-26	-0.427167991122939	0.533	0.633	1.9060628427135e-22
Xist	8.44420274534319e-24	-0.44190752433189	0.783	0.821	1.38864914147169e-19
Bcl2	3.7892851290791e-21	-0.474954162687735	0.305	0.411	6.23147939477057e-17
Trim7	1.06147032393664e-28	-0.477994422578508	0.174	0.3	1.74558794771381e-24
Grap	9.36778450203687e-24	-0.481329562461005	0.353	0.457	1.54053216135996e-19
Ier5	1.3797291585185e-27	-0.486551026523446	0.463	0.57	2.26896460118367e-23
Il4i1	3.24625824235688e-19	-0.496908723705482	0.227	0.336	5.33847167955588e-15
Cr2	3.37832755015259e-34	-0.585499273891747	0.43	0.563	5.55565965622594e-30
Ltb	7.39804449008288e-99	-0.589696397022793	0.91	0.983	1.21660841639413e-94
Pdcd4	2.72687583332185e-46	-0.653968530603281	0.272	0.439	4.48434730789778e-42
Fcer2a	1.73011378857644e-87	-0.804027201233755	0.573	0.782	2.84517212531395e-83
