## Supplementary Table3 for "Single-cell transcriptome analysis of the early immune response in the lymph nodes of *Borrelia burgdorferi*-infected mice"

### Sheet: Annotation
MyList	Gene ID	Type	Tax ID	Homologene Gene ID	Homologene Gene Tax ID	Gene Symbol	Description	Biological Process (GO)	WP1253 Type II interferon signaling (	R-MMU-2262752 Cellular responses to stress	GO:0045087 innate immune response	R-MMU-68882 Mitotic Anaphase	GO:0048144 fibroblast proliferation	GO:0002699 positive regulation of immune	WP1254 Apoptosis	GO:0051099 positive regulation of binding	R-MMU-15869 Metabolism of nucleotides	GO:0071417 cellular response to organonit	mmu05132 Salmonella infection - Mus mus	GO:0006959 humoral immune response
Jchain	16069	symbol	M. musculus	16069	M. musculus	Jchain	immunoglobulin joining chain	GO:0060267 positive regulation of respiratory burst;GO:0003094 glomerular filtration;GO:0060263 regulation of respiratory burst	0	0	1	0	0	0	0	0	0	0	0	1
Ighg2b	16016	symbol	M. musculus	16016	M. musculus	Ighg2b	immunoglobulin heavy constant gamma 2B	GO:0001812 positive regulation of type I hypersensitivity;GO:0001796 regulation of type IIa hypersensitivity;GO:0001798 positive regulation of type IIa hypersensitivity	0	0	0	0	0	1	0	0	0	0	0	1
Hmgb2	97165	symbol	M. musculus	97165	M. musculus	Hmgb2	high mobility group box 2	GO:0032075 positive regulation of nuclease activity;GO:0045654 positive regulation of megakaryocyte differentiation;GO:0045652 regulation of megakaryocyte differentiation	0	0	1	0	0	1	1	1	0	1	0	1
Ighg3	380795	symbol	M. musculus	380795	M. musculus	Ighg3	Immunoglobulin heavy constant gamma 3		0	0	0	0	0	0	0	0	0	0	0	0
Pclaf	68026	symbol	M. musculus	68026	M. musculus	Pclaf	PCNA clamp associated factor	GO:0019985 translesion synthesis;GO:0006301 postreplication repair;GO:0000731 DNA synthesis involved in DNA repair	0	0	0	0	0	0	0	0	0	0	1	0
Plac8	231507	symbol	M. musculus	231507	M. musculus	Plac8	placenta-specific 8	GO:0040015 negative regulation of multicellular organism growth;GO:0050873 brown fat cell differentiation;GO:0009409 response to cold	0	0	0	0	0	0	1	0	0	0	0	1
Hist1h1b	56702	gene_synonym	M. musculus	56702	M. musculus	H1f5	H1.5 linker histone, cluster member	GO:0071169 establishment of protein localization to chromatin;GO:0070199 establishment of protein localization to chromosome;GO:0030261 chromosome condensation	0	1	0	0	0	0	0	0	0	0	0	0
Txn1	22166	symbol	M. musculus	22166	M. musculus	Txn1	thioredoxin 1	GO:2000170 positive regulation of peptidyl-cysteine S-nitrosylation;GO:0046826 negative regulation of protein export from nucleus;GO:2000169 regulation of peptidyl-cysteine S-nitrosylation	0	1	0	0	0	0	1	1	1	0	1	0
Ly6a	110454	symbol	M. musculus	110454	M. musculus	Ly6a	lymphocyte antigen 6 complex, locus A	GO:0095500 acetylcholine receptor signaling pathway;GO:1905145 cellular response to acetylcholine;GO:1905144 response to acetylcholine	0	0	0	0	0	0	0	0	0	1	0	0
Socs3	12702	symbol	M. musculus	12702	M. musculus	Socs3	suppressor of cytokine signaling 3	GO:0060670 branching involved in labyrinthine layer morphogenesis;GO:0042532 negative regulation of tyrosine phosphorylation of STAT protein;GO:0097398 cellular response to interleukin-17	1	0	0	1	0	0	1	0	0	0	0	0
Mzb1	69816	symbol	M. musculus	69816	M. musculus	Mzb1	marginal zone B and B1 cell-specific protein 1	GO:0033622 integrin activation;GO:0002639 positive regulation of immunoglobulin production;GO:0030888 regulation of B cell proliferation	1	0	0	0	0	1	0	0	0	0	0	0
Jun	16476	symbol	M. musculus	16476	M. musculus	Jun	jun proto-oncogene	GO:0035026 leading edge cell differentiation;GO:0072740 cellular response to anisomycin;GO:0072739 response to anisomycin	1	1	0	0	0	0	1	1	0	1	1	0
H2afz	51788	gene_synonym	M. musculus	51788	M. musculus	H2az1	H2A.Z variant histone 1	GO:0071392 cellular response to estradiol stimulus;GO:0032355 response to estradiol;GO:0032869 cellular response to insulin stimulus	0	0	1	0	0	0	0	0	0	1	0	0
Psmb9	16912	symbol	M. musculus	16912	M. musculus	Psmb9	proteasome (prosome, macropain) subunit, beta type 9 (large multifunctional peptidase 2)	GO:0019882 antigen processing and presentation;GO:2000116 regulation of cysteine-type endopeptidase activity;GO:0052548 regulation of endopeptidase activity	1	1	1	1	0	0	0	0	0	0	0	0
Stmn1	16765	symbol	M. musculus	16765	M. musculus	Stmn1	stathmin 1	GO:0070494 regulation of thrombin-activated receptor signaling pathway;GO:0070495 negative regulation of thrombin-activated receptor signaling pathway;GO:0048012 hepatocyte growth factor receptor signaling pathway	0	0	0	1	0	0	0	1	0	0	1	0
Ube2c	68612	symbol	M. musculus	68612	M. musculus	Ube2c	ubiquitin-conjugating enzyme E2C	GO:0010994 free ubiquitin chain polymerization;GO:0031536 positive regulation of exit from mitosis;GO:0010992 ubiquitin recycling	0	1	0	1	0	0	0	0	0	0	0	0
Rps27rt	100043813	symbol	M. musculus	100043813	M. musculus	Rps27rt	ribosomal protein S27, retrogene	GO:0042274 ribosomal small subunit biogenesis;GO:0006364 rRNA processing;GO:0016072 rRNA metabolic process	0	0	0	1	0	0	0	0	0	0	0	0
Blvrb	233016	symbol	M. musculus	233016	M. musculus	Blvrb	biliverdin reductase B (flavin reductase (NADPH))	GO:0042167 heme catabolic process;GO:0046149 pigment catabolic process;GO:0006787 porphyrin-containing compound catabolic process	0	1	0	0	0	0	0	0	0	0	0	0
Gapdh	14433	symbol	M. musculus	14433	M. musculus	Gapdh	glyceraldehyde-3-phosphate dehydrogenase	GO:0035606 peptidyl-cysteine S-trans-nitrosylation;GO:1905460 negative regulation of vascular associated smooth muscle cell apoptotic process;GO:0018119 peptidyl-cysteine S-nitrosylation	0	0	1	0	0	1	0	0	0	0	1	1
Dut	110074	symbol	M. musculus	110074	M. musculus	Dut	deoxyuridine triphosphatase	GO:0006226 dUMP biosynthetic process;GO:0046080 dUTP metabolic process;GO:0046081 dUTP catabolic process	0	0	0	0	0	0	0	0	1	0	0	0
Ifi27l2a	76933	symbol	M. musculus	76933	M. musculus	Ifi27l2a	interferon, alpha-inducible protein 27 like 2A	GO:0009615 response to virus;GO:0097190 apoptotic signaling pathway;GO:0006915 apoptotic process	0	0	1	0	0	0	1	0	0	0	0	0
Stat1	20846	symbol	M. musculus	20846	M. musculus	Stat1	signal transducer and activator of transcription 1	GO:0034240 negative regulation of macrophage fusion;GO:0046725 negative regulation by virus of viral protein levels in host cell;GO:0070106 interleukin-27-mediated signaling pathway	1	0	1	0	0	0	1	0	0	1	0	0
Wfdc17	100034251	symbol	M. musculus	100034251	M. musculus	Wfdc17	WAP four-disulfide core domain 17	GO:0019731 antibacterial humoral response;GO:0019730 antimicrobial humoral response;GO:0006959 humoral immune response	0	0	1	0	0	0	0	0	0	0	0	1
Eaf2	106389	symbol	M. musculus	106389	M. musculus	Eaf2	ELL associated factor 2	GO:0060770 negative regulation of epithelial cell proliferation involved in prostate gland development;GO:0060767 epithelial cell proliferation involved in prostate gland development;GO:0060768 regulation of epithelial cell proliferation involved in prostate gland development	0	0	0	0	0	0	1	0	0	0	0	0
Birc5	11799	symbol	M. musculus	11799	M. musculus	Birc5	baculoviral IAP repeat-containing 5	GO:1903490 positive regulation of mitotic cytokinesis;GO:0000022 mitotic spindle elongation;GO:0051256 mitotic spindle midzone assembly	1	0	1	1	0	0	1	0	0	0	1	0
Sp140	434484	symbol	M. musculus	434484	M. musculus	Sp140	Sp140 nuclear body protein		0	0	0	0	0	0	0	0	0	0	0	0
Mif	17319	symbol	M. musculus	17319	M. musculus	Mif	macrophage migration inhibitory factor (glycosylation-inhibiting factor)	GO:0061078 positive regulation of prostaglandin secretion involved in immune response;GO:0002905 regulation of mature B cell apoptotic process;GO:0002906 negative regulation of mature B cell apoptotic process	1	0	1	0	0	1	0	0	0	0	0	0
Irf1	16362	symbol	M. musculus	16362	M. musculus	Irf1	interferon regulatory factor 1	GO:0034124 regulation of MyD88-dependent toll-like receptor signaling pathway;GO:0045629 negative regulation of T-helper 2 cell differentiation;GO:0045590 negative regulation of regulatory T cell differentiation	1	0	1	0	0	1	1	0	0	1	0	0
Manf	74840	symbol	M. musculus	74840	M. musculus	Manf	mesencephalic astrocyte-derived neurotrophic factor	GO:0002014 vasoconstriction of artery involved in ischemic response to lowering of systemic arterial blood pressure;GO:0001980 regulation of systemic arterial blood pressure by ischemic conditions;GO:0001976 nervous system process involved in regulation of systemic arterial blood pressure	0	0	0	0	0	0	0	0	0	0	0	0
Cks2	66197	symbol	M. musculus	66197	M. musculus	Cks2	CDC28 protein kinase regulatory subunit 2	GO:0048144 fibroblast proliferation;GO:0007127 meiosis I;GO:0061982 meiosis I cell cycle process	0	0	0	1	1	0	1	0	0	0	0	0
Socs1	12703	symbol	M. musculus	12703	M. musculus	Socs1	suppressor of cytokine signaling 1	GO:1904898 negative regulation of hepatic stellate cell proliferation;GO:0043377 negative regulation of CD8-positive, alpha-beta T cell differentiation;GO:1904897 regulation of hepatic stellate cell proliferation	1	0	0	1	0	0	1	0	0	1	0	0
Cks1b	54124	symbol	M. musculus	54124	M. musculus	Cks1b	CDC28 protein kinase 1b	GO:0048144 fibroblast proliferation;GO:0044772 mitotic cell cycle phase transition;GO:0044770 cell cycle phase transition	0	0	0	1	1	0	1	0	0	0	0	0
Ran	19384	symbol	M. musculus	19384	M. musculus	Ran	RAN, member RAS oncogene family	GO:0061015 snRNA import into nucleus;GO:0006404 RNA import into nucleus;GO:0051030 snRNA transport	0	0	0	1	0	0	0	1	1	0	0	0
H2-T23	15040	symbol	M. musculus	15040	M. musculus	H2-T23	histocompatibility 2, T region locus 23	GO:0002488 antigen processing and presentation of endogenous peptide antigen via MHC class Ib via ER pathway;GO:0002489 antigen processing and presentation of endogenous peptide antigen via MHC class Ib via ER pathway, TAP-dependent;GO:0001913 T cell mediated cytotoxicity	0	0	0	1	0	1	1	0	0	0	0	0
Ube2s	77891	symbol	M. musculus	77891	M. musculus	Ube2s	ubiquitin-conjugating enzyme E2S	GO:0035519 protein K29-linked ubiquitination;GO:0010994 free ubiquitin chain polymerization;GO:1904668 positive regulation of ubiquitin protein ligase activity	0	1	0	1	0	0	0	0	0	0	0	0
Samhd1	56045	symbol	M. musculus	56045	M. musculus	Samhd1	SAM domain and HD domain, 1	GO:0046061 dATP catabolic process;GO:0006203 dGTP catabolic process;GO:0009204 deoxyribonucleoside triphosphate catabolic process	0	0	1	0	0	0	0	0	1	0	0	0
Ptpn1	19246	symbol	M. musculus	19246	M. musculus	Ptpn1	protein tyrosine phosphatase, non-receptor type 1	GO:1902202 regulation of hepatocyte growth factor receptor signaling pathway;GO:0038020 insulin receptor recycling;GO:1903898 negative regulation of PERK-mediated unfolded protein response	1	0	0	0	0	0	0	1	0	1	0	0
Zbp1	58203	symbol	M. musculus	58203	M. musculus	Zbp1	Z-DNA binding protein 1	GO:0060545 positive regulation of necroptotic process;GO:0062100 positive regulation of programmed necrotic cell death;GO:2000659 regulation of interleukin-1-mediated signaling pathway	0	0	1	0	0	1	0	0	0	0	0	0
Prdx1	18477	symbol	M. musculus	18477	M. musculus	Prdx1	peroxiredoxin 1	GO:0019430 removal of superoxide radicals;GO:0071450 cellular response to oxygen radical;GO:0071451 cellular response to superoxide	0	1	1	0	1	1	0	0	0	0	0	0
Tuba1b	22143	symbol	M. musculus	22143	M. musculus	Tuba1b	tubulin, alpha 1B	GO:0071353 cellular response to interleukin-4;GO:0070670 response to interleukin-4;GO:0000226 microtubule cytoskeleton organization	0	1	0	1	0	0	1	0	0	0	1	0

### Sheet: Enrichment
GroupID	Category	Term	Description	LogP	Log(q-value)	Genes	Symbols	InTerm_InList
1_Summary	WikiPathways	WP1253	Type II interferon signaling (IFNG)	-8.42567	-4.15826	12702,12703,16362,16912,20846,19246,69816,16476,17319,11799	Socs3,Socs1,Irf1,Psmb9,Stat1,Ptpn1,Mzb1,Jun,Mif,Birc5	10/-
1_Member	WikiPathways	WP1253	Type II interferon signaling (IFNG)	-8.42567	-4.15826	12702,12703,16362,16912,20846	Socs3,Socs1,Irf1,Psmb9,Stat1	5/32
1_Member	GO Biological Processes	GO:0042532	negative regulation of tyrosine phosphorylation of STAT protein	-5.63884	-2.14959	12702,12703,16362	Socs3,Socs1,Irf1	3/14
1_Member	KEGG Pathway	mmu04917	Prolactin signaling pathway - Mus musculus (house mouse)	-4.92833	-1.72325	12702,12703,16362,20846	Socs3,Socs1,Irf1,Stat1	4/74
1_Member	GO Biological Processes	GO:0046426	negative regulation of receptor signaling pathway via JAK-STAT	-4.84453	-1.72325	12702,12703,16362	Socs3,Socs1,Irf1	3/25
1_Member	Reactome Gene Sets	R-MMU-909733	Interferon alpha/beta signaling	-4.84453	-1.72325	12702,12703,19246	Socs3,Socs1,Ptpn1	3/25
1_Member	GO Biological Processes	GO:1904893	negative regulation of receptor signaling pathway via STAT	-4.69263	-1.65248	12702,12703,16362	Socs3,Socs1,Irf1	3/28
1_Member	GO Biological Processes	GO:0046626	regulation of insulin receptor signaling pathway	-4.68943	-1.65248	12702,12703,19246,69816	Socs3,Socs1,Ptpn1,Mzb1	4/85
1_Member	KEGG Pathway	mmu04380	Osteoclast differentiation - Mus musculus (house mouse)	-3.99332	-1.13424	12702,12703,16476,20846	Socs3,Socs1,Jun,Stat1	4/128
1_Member	WikiPathways	WP447	Adipogenesis genes	-3.91638	-1.08033	12702,12703,17319,20846	Socs3,Socs1,Mif,Stat1	4/134
1_Member	GO Biological Processes	GO:0007259	receptor signaling pathway via JAK-STAT	-3.82836	-1.03151	12702,12703,20846	Socs3,Socs1,Stat1	3/54
1_Member	GO Biological Processes	GO:0050730	regulation of peptidyl-tyrosine phosphorylation	-3.8119	-1.03151	12702,12703,16362,17319,19246	Socs3,Socs1,Irf1,Mif,Ptpn1	5/270
1_Member	GO Biological Processes	GO:0097696	receptor signaling pathway via STAT	-3.78123	-1.01898	12702,12703,20846	Socs3,Socs1,Stat1	3/56
1_Member	GO Biological Processes	GO:0050732	negative regulation of peptidyl-tyrosine phosphorylation	-3.73583	-1.00448	12702,12703,16362	Socs3,Socs1,Irf1	3/58
1_Member	WikiPathways	WP65	Insulin signaling	-3.63096	-0.954621	12702,12703,16476,19246	Socs3,Socs1,Jun,Ptpn1	4/159
1_Member	Reactome Gene Sets	R-MMU-913531	Interferon Signaling	-3.5889	-0.934276	12702,12703,19246	Socs3,Socs1,Ptpn1	3/65
1_Member	WikiPathways	WP151	IL-5 signaling pathway	-3.53092	-0.897157	12703,16476,20846	Socs1,Jun,Stat1	3/68
1_Member	GO Biological Processes	GO:0042509	regulation of tyrosine phosphorylation of STAT protein	-3.47556	-0.872307	12702,12703,16362	Socs3,Socs1,Irf1	3/71
1_Member	WikiPathways	WP572	EGFR1 signaling pathway	-3.47239	-0.872307	12702,12703,16476,20846	Socs3,Socs1,Jun,Stat1	4/175
1_Member	WikiPathways	WP450	IL-2 signaling pathway	-3.38852	-0.861479	12702,12703,20846	Socs3,Socs1,Stat1	3/76
1_Member	GO Biological Processes	GO:0001933	negative regulation of protein phosphorylation	-3.27055	-0.78129	12702,12703,16362,16476,19246	Socs3,Socs1,Irf1,Jun,Ptpn1	5/354
1_Member	GO Biological Processes	GO:1900076	regulation of cellular response to insulin stimulus	-3.17352	-0.712296	12702,12703,19246	Socs3,Socs1,Ptpn1	3/90
1_Member	GO Biological Processes	GO:0042326	negative regulation of phosphorylation	-3.09586	-0.65453	12702,12703,16362,16476,19246	Socs3,Socs1,Irf1,Jun,Ptpn1	5/387
1_Member	Reactome Gene Sets	R-MMU-1280215	Cytokine Signaling in Immune system	-3.06096	-0.637001	12702,12703,16476,16912,19246	Socs3,Socs1,Jun,Psmb9,Ptpn1	5/394
1_Member	WikiPathways	WP373	IL-3 signaling pathway	-3.05315	-0.637001	11799,12702,20846	Birc5,Socs3,Stat1	3/99
1_Member	WikiPathways	WP387	IL-6 signaling pathway	-3.05315	-0.637001	12702,16476,20846	Socs3,Jun,Stat1	3/99
1_Member	GO Biological Processes	GO:0046425	regulation of receptor signaling pathway via JAK-STAT	-2.97915	-0.569077	12702,12703,16362	Socs3,Socs1,Irf1	3/105
1_Member	GO Biological Processes	GO:1904892	regulation of receptor signaling pathway via STAT	-2.88716	-0.522845	12702,12703,16362	Socs3,Socs1,Irf1	3/113
1_Member	KEGG Pathway	mmu04935	Growth hormone synthesis, secretion and action - Mus musculus (house mouse)	-2.84372	-0.507507	12702,12703,20846	Socs3,Socs1,Stat1	3/117
1_Member	GO Biological Processes	GO:0010563	negative regulation of phosphorus metabolic process	-2.83043	-0.507507	12702,12703,16362,16476,19246	Socs3,Socs1,Irf1,Jun,Ptpn1	5/444
1_Member	GO Biological Processes	GO:0045936	negative regulation of phosphate metabolic process	-2.83043	-0.507507	12702,12703,16362,16476,19246	Socs3,Socs1,Irf1,Jun,Ptpn1	5/444
1_Member	Reactome Gene Sets	R-MMU-449147	Signaling by Interleukins	-2.79387	-0.490254	12702,12703,16476,16912	Socs3,Socs1,Jun,Psmb9	4/266
1_Member	GO Biological Processes	GO:0048145	regulation of fibroblast proliferation	-2.7515	-0.466365	12703,16476,17319	Socs1,Jun,Mif	3/126
1_Member	KEGG Pathway	mmu04910	Insulin signaling pathway - Mus musculus (house mouse)	-2.63	-0.375435	12702,12703,19246	Socs3,Socs1,Ptpn1	3/139
1_Member	GO Biological Processes	GO:0031400	negative regulation of protein modification process	-2.61647	-0.366097	12702,12703,16362,16476,19246	Socs3,Socs1,Irf1,Jun,Ptpn1	5/497
1_Member	KEGG Pathway	mmu04630	JAK-STAT signaling pathway - Mus musculus (house mouse)	-2.37652	-0.180994	12702,12703,20846	Socs3,Socs1,Stat1	3/171
2_Summary	Reactome Gene Sets	R-MMU-2262752	Cellular responses to stress	-6.97422	-3.15877	16476,16912,18477,22143,22166,56702,68612,77891,233016	Jun,Psmb9,Prdx1,Tuba1b,Txn1,H1f5,Ube2c,Ube2s,Blvrb	9/-
2_Member	Reactome Gene Sets	R-MMU-2262752	Cellular responses to stress	-6.97422	-3.15877	16476,16912,18477,22143,22166,56702,68612,77891,233016	Jun,Psmb9,Prdx1,Tuba1b,Txn1,H1f5,Ube2c,Ube2s,Blvrb	9/438
2_Member	Reactome Gene Sets	R-MMU-8953897	Cellular responses to stimuli	-6.94905	-3.15877	16476,16912,18477,22143,22166,56702,68612,77891,233016	Jun,Psmb9,Prdx1,Tuba1b,Txn1,H1f5,Ube2c,Ube2s,Blvrb	9/441
2_Member	Reactome Gene Sets	R-MMU-2559583	Cellular Senescence	-6.09781	-2.48639	16476,22166,56702,68612,77891	Jun,Txn1,H1f5,Ube2c,Ube2s	5/91
2_Member	Reactome Gene Sets	R-MMU-9711123	Cellular response to chemical stress	-3.66259	-0.974967	16912,18477,22166,233016	Psmb9,Prdx1,Txn1,Blvrb	4/156
3_Summary	GO Biological Processes	GO:0045087	innate immune response	-6.05483	-2.48639	14433,16069,16362,17319,18477,20846,56045,58203,97165,100034251,76933,51788,11799,16912	Gapdh,Jchain,Irf1,Mif,Prdx1,Stat1,Samhd1,Zbp1,Hmgb2,Wfdc17,Ifi27l2a,H2az1,Birc5,Psmb9	14/-
3_Member	GO Biological Processes	GO:0045087	innate immune response	-6.05483	-2.48639	14433,16069,16362,17319,18477,20846,56045,58203,97165,100034251	Gapdh,Jchain,Irf1,Mif,Prdx1,Stat1,Samhd1,Zbp1,Hmgb2,Wfdc17	10/738
3_Member	GO Biological Processes	GO:0032481	positive regulation of type I interferon production	-4.79375	-1.70243	14433,16362,20846,97165	Gapdh,Irf1,Stat1,Hmgb2	4/80
3_Member	GO Biological Processes	GO:0032479	regulation of type I interferon production	-4.03323	-1.14603	14433,16362,20846,97165	Gapdh,Irf1,Stat1,Hmgb2	4/125
3_Member	GO Biological Processes	GO:0002831	regulation of response to biotic stimulus	-3.44839	-0.872307	16362,17319,20846,56045,58203,97165	Irf1,Mif,Stat1,Samhd1,Zbp1,Hmgb2	6/504
3_Member	GO Biological Processes	GO:0009615	response to virus	-3.41544	-0.872307	16362,20846,56045,58203,76933	Irf1,Stat1,Samhd1,Zbp1,Ifi27l2a	5/329
3_Member	GO Biological Processes	GO:0071346	cellular response to type II interferon	-2.96725	-0.56317	14433,16362,20846	Gapdh,Irf1,Stat1	3/106
3_Member	GO Biological Processes	GO:0051607	defense response to virus	-2.79387	-0.490254	16362,20846,56045,58203	Irf1,Stat1,Samhd1,Zbp1	4/266
3_Member	GO Biological Processes	GO:0140546	defense response to symbiont	-2.78791	-0.488987	16362,20846,56045,58203	Irf1,Stat1,Samhd1,Zbp1	4/267
3_Member	GO Biological Processes	GO:0034341	response to type II interferon	-2.66605	-0.394276	14433,16362,20846	Gapdh,Irf1,Stat1	3/135
3_Member	GO Biological Processes	GO:0001819	positive regulation of cytokine production	-2.51032	-0.265897	14433,16362,17319,20846,97165	Gapdh,Irf1,Mif,Stat1,Hmgb2	5/526
3_Member	KEGG Pathway	mmu04217	Necroptosis - Mus musculus (house mouse)	-2.3416	-0.153371	20846,51788,58203	Stat1,H2az1,Zbp1	3/176
3_Member	GO Biological Processes	GO:0052548	regulation of endopeptidase activity	-2.28767	-0.103046	11799,14433,16912,20846	Birc5,Gapdh,Psmb9,Stat1	4/368
3_Member	GO Biological Processes	GO:0045088	regulation of innate immune response	-2.14617	0	16362,56045,58203,97165	Irf1,Samhd1,Zbp1,Hmgb2	4/404
4_Summary	Reactome Gene Sets	R-MMU-68882	Mitotic Anaphase	-5.4762	-2.10042	16912,19384,22143,68612,77891,100043813,11799,54124,66197,16765,12702,12703,15040	Psmb9,Ran,Tuba1b,Ube2c,Ube2s,Rps27rt,Birc5,Cks1b,Cks2,Stmn1,Socs3,Socs1,H2-T23	13/-
4_Member	Reactome Gene Sets	R-MMU-68882	Mitotic Anaphase	-5.4762	-2.10042	16912,19384,22143,68612,77891,100043813	Psmb9,Ran,Tuba1b,Ube2c,Ube2s,Rps27rt	6/218
4_Member	Reactome Gene Sets	R-MMU-2555396	Mitotic Metaphase and Anaphase	-5.46474	-2.10042	16912,19384,22143,68612,77891,100043813	Psmb9,Ran,Tuba1b,Ube2c,Ube2s,Rps27rt	6/219
4_Member	GO Biological Processes	GO:0044772	mitotic cell cycle phase transition	-5.01488	-1.72325	11799,54124,66197,68612,77891	Birc5,Cks1b,Cks2,Ube2c,Ube2s	5/151
4_Member	GO Biological Processes	GO:0000278	mitotic cell cycle	-4.94939	-1.72325	11799,16765,19384,22143,54124,66197,68612,77891	Birc5,Stmn1,Ran,Tuba1b,Cks1b,Cks2,Ube2c,Ube2s	8/579
4_Member	GO Biological Processes	GO:0044770	cell cycle phase transition	-4.85391	-1.72325	11799,54124,66197,68612,77891	Birc5,Cks1b,Cks2,Ube2c,Ube2s	5/163
4_Member	Reactome Gene Sets	R-MMU-2467813	Separation of Sister Chromatids	-4.62313	-1.611	16912,22143,68612,77891,100043813	Psmb9,Tuba1b,Ube2c,Ube2s,Rps27rt	5/182
4_Member	Reactome Gene Sets	R-MMU-69278	Cell Cycle, Mitotic	-4.41712	-1.42847	16912,19384,22143,54124,68612,77891,100043813	Psmb9,Ran,Tuba1b,Cks1b,Ube2c,Ube2s,Rps27rt	7/498
4_Member	GO Biological Processes	GO:1903047	mitotic cell cycle process	-4.38959	-1.42321	11799,16765,19384,54124,66197,68612,77891	Birc5,Stmn1,Ran,Cks1b,Cks2,Ube2c,Ube2s	7/503
4_Member	Reactome Gene Sets	R-MMU-983169	Class I MHC mediated antigen processing & presentation	-4.35977	-1.42117	12702,12703,15040,16912,68612,77891	Socs3,Socs1,H2-T23,Psmb9,Ube2c,Ube2s	6/343
4_Member	GO Biological Processes	GO:0051301	cell division	-4.34616	-1.42117	11799,16765,19384,54124,66197,68612,77891	Birc5,Stmn1,Ran,Cks1b,Cks2,Ube2c,Ube2s	7/511
4_Member	Reactome Gene Sets	R-MMU-68886	M Phase	-4.10082	-1.19514	16912,19384,22143,68612,77891,100043813	Psmb9,Ran,Tuba1b,Ube2c,Ube2s,Rps27rt	6/382
4_Member	Reactome Gene Sets	R-MMU-1640170	Cell Cycle	-3.98667	-1.13424	16912,19384,22143,54124,68612,77891,100043813	Psmb9,Ran,Tuba1b,Cks1b,Ube2c,Ube2s,Rps27rt	7/583
4_Member	Reactome Gene Sets	R-MMU-69242	S Phase	-3.80756	-1.03151	16912,54124,68612,77891	Psmb9,Cks1b,Ube2c,Ube2s	4/143
4_Member	KEGG Pathway	mmu04120	Ubiquitin mediated proteolysis - Mus musculus (house mouse)	-3.76151	-1.01262	12702,12703,68612,77891	Socs3,Socs1,Ube2c,Ube2s	4/147
4_Member	Reactome Gene Sets	R-MMU-1280218	Adaptive Immune System	-3.72782	-1.00448	12702,12703,15040,16912,22143,68612,77891	Socs3,Socs1,H2-T23,Psmb9,Tuba1b,Ube2c,Ube2s	7/642
4_Member	Reactome Gene Sets	R-MMU-983168	Antigen processing: Ubiquitination & Proteasome degradation	-3.7027	-0.991593	12702,12703,16912,68612,77891	Socs3,Socs1,Psmb9,Ube2c,Ube2s	5/285
4_Member	GO Biological Processes	GO:0140014	mitotic nuclear division	-3.67328	-0.974967	11799,19384,68612,77891	Birc5,Ran,Ube2c,Ube2s	4/155
4_Member	Reactome Gene Sets	R-MMU-174084	Autodegradation of Cdh1 by Cdh1:APC/C	-3.60885	-0.943502	16912,68612,77891	Psmb9,Ube2c,Ube2s	3/64
4_Member	Reactome Gene Sets	R-MMU-174154	APC/C:Cdc20 mediated degradation of Securin	-3.53092	-0.897157	16912,68612,77891	Psmb9,Ube2c,Ube2s	3/68
4_Member	GO Biological Processes	GO:0000280	nuclear division	-3.52111	-0.897157	11799,19384,66197,68612,77891	Birc5,Ran,Cks2,Ube2c,Ube2s	5/312
4_Member	Reactome Gene Sets	R-MMU-174184	Cdc20:Phospho-APC/C mediated degradation of Cyclin A	-3.44	-0.872307	16912,68612,77891	Psmb9,Ube2c,Ube2s	3/73
4_Member	Reactome Gene Sets	R-MMU-69017	CDK-mediated phosphorylation and removal of Cdc6	-3.44	-0.872307	16912,68612,77891	Psmb9,Ube2c,Ube2s	3/73
4_Member	Reactome Gene Sets	R-MMU-174178	APC/C:Cdh1 mediated degradation of Cdc20 and other APC/C:Cdh1 targeted proteins in late mitosis/early G1	-3.4226	-0.872307	16912,68612,77891	Psmb9,Ube2c,Ube2s	3/74
4_Member	Reactome Gene Sets	R-MMU-179419	APC:Cdc20 mediated degradation of cell cycle proteins prior to satisfation of the cell cycle checkpoint	-3.4226	-0.872307	16912,68612,77891	Psmb9,Ube2c,Ube2s	3/74
4_Member	Reactome Gene Sets	R-MMU-176409	APC/C:Cdc20 mediated degradation of mitotic proteins	-3.38852	-0.861479	16912,68612,77891	Psmb9,Ube2c,Ube2s	3/76
4_Member	Reactome Gene Sets	R-MMU-176814	Activation of APC/C and APC/C:Cdc20 mediated degradation of mitotic proteins	-3.37184	-0.852618	16912,68612,77891	Psmb9,Ube2c,Ube2s	3/77
4_Member	GO Biological Processes	GO:0048285	organelle fission	-3.35606	-0.851396	11799,19384,66197,68612,77891	Birc5,Ran,Cks2,Ube2c,Ube2s	5/339
4_Member	Reactome Gene Sets	R-MMU-68867	Assembly of the pre-replicative complex	-3.29167	-0.795119	16912,68612,77891	Psmb9,Ube2c,Ube2s	3/82
4_Member	Reactome Gene Sets	R-MMU-174143	APC/C-mediated degradation of cell cycle proteins	-3.21649	-0.748419	16912,68612,77891	Psmb9,Ube2c,Ube2s	3/87
4_Member	Reactome Gene Sets	R-MMU-453276	Regulation of mitotic cell cycle	-3.21649	-0.748419	16912,68612,77891	Psmb9,Ube2c,Ube2s	3/87
4_Member	Reactome Gene Sets	R-MMU-69052	Switching of origins to a post-replicative state	-3.15954	-0.705042	16912,68612,77891	Psmb9,Ube2c,Ube2s	3/91
4_Member	Reactome Gene Sets	R-MMU-69002	DNA Replication Pre-Initiation	-3.07887	-0.643975	16912,68612,77891	Psmb9,Ube2c,Ube2s	3/97
4_Member	Reactome Gene Sets	R-MMU-69618	Mitotic Spindle Checkpoint	-2.95547	-0.558674	68612,77891,100043813	Ube2c,Ube2s,Rps27rt	3/107
4_Member	Reactome Gene Sets	R-MMU-69239	Synthesis of DNA	-2.85443	-0.507507	16912,68612,77891	Psmb9,Ube2c,Ube2s	3/116
4_Member	Reactome Gene Sets	R-MMU-69306	DNA Replication	-2.78144	-0.487161	16912,68612,77891	Psmb9,Ube2c,Ube2s	3/123
4_Member	Reactome Gene Sets	R-MMU-69620	Cell Cycle Checkpoints	-2.72961	-0.448974	16912,68612,77891,100043813	Psmb9,Ube2c,Ube2s,Rps27rt	4/277
5_Summary	GO Biological Processes	GO:0048144	fibroblast proliferation	-3.85261	-1.03236	18477,54124,66197	Prdx1,Cks1b,Cks2	3/-
5_Member	GO Biological Processes	GO:0048144	fibroblast proliferation	-3.85261	-1.03236	18477,54124,66197	Prdx1,Cks1b,Cks2	3/53
6_Summary	GO Biological Processes	GO:0002699	positive regulation of immune effector process	-3.42148	-0.872307	15040,16016,16362,17319,69816,58203,97165,14433,18477	H2-T23,Ighg2b,Irf1,Mif,Mzb1,Zbp1,Hmgb2,Gapdh,Prdx1	9/-
6_Member	GO Biological Processes	GO:0002699	positive regulation of immune effector process	-3.42148	-0.872307	15040,16016,16362,17319,69816	H2-T23,Ighg2b,Irf1,Mif,Mzb1	5/328
6_Member	GO Biological Processes	GO:0002819	regulation of adaptive immune response	-2.8992	-0.528497	15040,16016,16362,17319	H2-T23,Ighg2b,Irf1,Mif	4/249
6_Member	GO Biological Processes	GO:0050778	positive regulation of immune response	-2.83726	-0.507507	15040,16016,16362,17319,58203,97165	H2-T23,Ighg2b,Irf1,Mif,Zbp1,Hmgb2	6/660
6_Member	GO Biological Processes	GO:0002697	regulation of immune effector process	-2.70592	-0.42974	15040,16016,16362,17319,69816	H2-T23,Ighg2b,Irf1,Mif,Mzb1	5/474
6_Member	GO Biological Processes	GO:0001906	cell killing	-2.64788	-0.389078	14433,15040,18477	Gapdh,H2-T23,Prdx1	3/137
6_Member	GO Biological Processes	GO:0002821	positive regulation of adaptive immune response	-2.36945	-0.177586	15040,16016,17319	H2-T23,Ighg2b,Mif	3/172
6_Member	GO Biological Processes	GO:0002449	lymphocyte mediated immunity	-2.1759	-0.00191823	15040,16016,18477	H2-T23,Ighg2b,Prdx1	3/202
6_Member	GO Biological Processes	GO:0002822	regulation of adaptive immune response based on somatic recombination of immune receptors built from immunoglobulin superfamily domains	-2.00662	0	15040,16016,16362	H2-T23,Ighg2b,Irf1	3/233
7_Summary	WikiPathways	WP1254	Apoptosis	-3.35537	-0.851396	11799,16362,16476,20846,97165,106389,12702,12703,22166,22143,231507,54124,66197,76933,15040	Birc5,Irf1,Jun,Stat1,Hmgb2,Eaf2,Socs3,Socs1,Txn1,Tuba1b,Plac8,Cks1b,Cks2,Ifi27l2a,H2-T23	15/-
7_Member	WikiPathways	WP1254	Apoptosis	-3.35537	-0.851396	11799,16362,16476	Birc5,Irf1,Jun	3/78
7_Member	GO Biological Processes	GO:0050678	regulation of epithelial cell proliferation	-2.90535	-0.528497	11799,16476,20846,97165,106389	Birc5,Jun,Stat1,Hmgb2,Eaf2	5/427
7_Member	KEGG Pathway	mmu04625	C-type lectin receptor signaling pathway - Mus musculus (house mouse)	-2.89828	-0.528497	16362,16476,20846	Irf1,Jun,Stat1	3/112
7_Member	KEGG Pathway	mmu04668	TNF signaling pathway - Mus musculus (house mouse)	-2.86524	-0.511649	12702,16362,16476	Socs3,Irf1,Jun	3/115
7_Member	GO Biological Processes	GO:0045639	positive regulation of myeloid cell differentiation	-2.84372	-0.507507	16476,20846,97165	Jun,Stat1,Hmgb2	3/117
7_Member	GO Biological Processes	GO:1903706	regulation of hemopoiesis	-2.80902	-0.492709	12703,16362,16476,20846,97165	Socs1,Irf1,Jun,Stat1,Hmgb2	5/449
7_Member	GO Biological Processes	GO:0051101	regulation of DNA binding	-2.65693	-0.393845	16476,22166,97165	Jun,Txn1,Hmgb2	3/136
7_Member	KEGG Pathway	mmu04210	Apoptosis - Mus musculus (house mouse)	-2.65693	-0.393845	11799,16476,22143	Birc5,Jun,Tuba1b	3/136
7_Member	GO Biological Processes	GO:0006351	DNA-templated transcription	-2.49622	-0.26273	16362,16476,20846,106389,231507	Irf1,Jun,Stat1,Eaf2,Plac8	5/530
7_Member	GO Biological Processes	GO:0001936	regulation of endothelial cell proliferation	-2.49619	-0.26273	16476,20846,97165	Jun,Stat1,Hmgb2	3/155
7_Member	GO Biological Processes	GO:0097659	nucleic acid-templated transcription	-2.49271	-0.26273	16362,16476,20846,106389,231507	Irf1,Jun,Stat1,Eaf2,Plac8	5/531
7_Member	GO Biological Processes	GO:0032774	RNA biosynthetic process	-2.45123	-0.232466	16362,16476,20846,106389,231507	Irf1,Jun,Stat1,Eaf2,Plac8	5/543
7_Member	KEGG Pathway	mmu05200	Pathways in cancer - Mus musculus (house mouse)	-2.45123	-0.232466	11799,16476,20846,54124,66197	Birc5,Jun,Stat1,Cks1b,Cks2	5/543
7_Member	GO Biological Processes	GO:0006366	transcription by RNA polymerase II	-2.45065	-0.232466	16362,16476,106389,231507	Irf1,Jun,Eaf2,Plac8	4/331
7_Member	KEGG Pathway	mmu05161	Hepatitis B - Mus musculus (house mouse)	-2.43477	-0.220439	11799,16476,20846	Birc5,Jun,Stat1	3/163
7_Member	GO Biological Processes	GO:0097190	apoptotic signaling pathway	-2.40463	-0.201686	16476,76933,97165,106389	Jun,Ifi27l2a,Hmgb2,Eaf2	4/341
7_Member	GO Biological Processes	GO:1902107	positive regulation of leukocyte differentiation	-2.11273	0	12703,16362,16476	Socs1,Irf1,Jun	3/213
7_Member	GO Biological Processes	GO:1903708	positive regulation of hemopoiesis	-2.11273	0	12703,16362,16476	Socs1,Irf1,Jun	3/213
7_Member	KEGG Pathway	mmu04621	NOD-like receptor signaling pathway - Mus musculus (house mouse)	-2.09613	0	16476,20846,22166	Jun,Stat1,Txn1	3/216
7_Member	KEGG Pathway	mmu05167	Kaposi sarcoma-associated herpesvirus infection - Mus musculus (house mouse)	-2.05307	0	15040,16476,20846	H2-T23,Jun,Stat1	3/224
7_Member	KEGG Pathway	mmu05169	Epstein-Barr virus infection - Mus musculus (house mouse)	-2.01677	0	15040,16476,20846	H2-T23,Jun,Stat1	3/231
8_Summary	GO Biological Processes	GO:0051099	positive regulation of binding	-3.25338	-0.771308	16765,19384,22166,97165,16476,19246	Stmn1,Ran,Txn1,Hmgb2,Jun,Ptpn1	6/-
8_Member	GO Biological Processes	GO:0051099	positive regulation of binding	-3.25338	-0.771308	16765,19384,22166,97165	Stmn1,Ran,Txn1,Hmgb2	4/200
8_Member	GO Biological Processes	GO:0051098	regulation of binding	-2.95102	-0.558674	16476,16765,19384,22166,97165	Jun,Stmn1,Ran,Txn1,Hmgb2	5/417
8_Member	GO Biological Processes	GO:0033157	regulation of intracellular protein transport	-2.03217	0	19246,19384,22166	Ptpn1,Ran,Txn1	3/228
9_Summary	Reactome Gene Sets	R-MMU-15869	Metabolism of nucleotides	-3.11853	-0.670663	22166,56045,110074,19384	Txn1,Samhd1,Dut,Ran	4/-
9_Member	Reactome Gene Sets	R-MMU-15869	Metabolism of nucleotides	-3.11853	-0.670663	22166,56045,110074	Txn1,Samhd1,Dut	3/94
9_Member	GO Biological Processes	GO:0009141	nucleoside triphosphate metabolic process	-2.41257	-0.205859	19384,56045,110074	Ran,Samhd1,Dut	3/166
10_Summary	GO Biological Processes	GO:0071417	cellular response to organonitrogen compound	-2.90561	-0.528497	12703,16362,16476,19246,51788,110454,20846,97165	Socs1,Irf1,Jun,Ptpn1,H2az1,Ly6a,Stat1,Hmgb2	8/-
10_Member	GO Biological Processes	GO:0071417	cellular response to organonitrogen compound	-2.90561	-0.528497	12703,16362,16476,19246,51788,110454	Socs1,Irf1,Jun,Ptpn1,H2az1,Ly6a	6/640
10_Member	GO Biological Processes	GO:1901699	cellular response to nitrogen compound	-2.76484	-0.475161	12703,16362,16476,19246,51788,110454	Socs1,Irf1,Jun,Ptpn1,H2az1,Ly6a	6/682
10_Member	GO Biological Processes	GO:0043434	response to peptide hormone	-2.508	-0.265897	16362,19246,20846,51788	Irf1,Ptpn1,Stat1,H2az1	4/319
10_Member	GO Biological Processes	GO:1901652	response to peptide	-2.21895	-0.0414495	16362,19246,20846,51788	Irf1,Ptpn1,Stat1,H2az1	4/385
10_Member	GO Biological Processes	GO:0071375	cellular response to peptide hormone stimulus	-2.10717	0	16362,19246,51788	Irf1,Ptpn1,H2az1	3/214
10_Member	GO Biological Processes	GO:0009725	response to hormone	-2.0858	0	16362,19246,20846,51788,97165	Irf1,Ptpn1,Stat1,H2az1,Hmgb2	5/664
11_Summary	KEGG Pathway	mmu05132	Salmonella infection - Mus musculus (house mouse)	-2.87372	-0.514795	14433,16476,22143,22166,11799,16765,68026	Gapdh,Jun,Tuba1b,Txn1,Birc5,Stmn1,Pclaf	7/-
11_Member	KEGG Pathway	mmu05132	Salmonella infection - Mus musculus (house mouse)	-2.87372	-0.514795	14433,16476,22143,22166	Gapdh,Jun,Tuba1b,Txn1	4/253
11_Member	GO Biological Processes	GO:0000226	microtubule cytoskeleton organization	-2.41749	-0.206985	11799,14433,16765,22143,68026	Birc5,Gapdh,Stmn1,Tuba1b,Pclaf	5/553
12_Summary	GO Biological Processes	GO:0006959	humoral immune response	-2.80587	-0.492709	14433,16016,16069,100034251,97165,231507	Gapdh,Ighg2b,Jchain,Wfdc17,Hmgb2,Plac8	6/-
12_Member	GO Biological Processes	GO:0006959	humoral immune response	-2.80587	-0.492709	14433,16016,16069,100034251	Gapdh,Ighg2b,Jchain,Wfdc17	4/264
12_Member	GO Biological Processes	GO:0019730	antimicrobial humoral response	-2.3908	-0.191579	14433,16069,100034251	Gapdh,Jchain,Wfdc17	3/169
12_Member	GO Biological Processes	GO:0042742	defense response to bacterium	-2.27118	-0.0901287	16069,97165,231507,100034251	Jchain,Hmgb2,Plac8,Wfdc17	4/372
